# Dating the origin of a viral domestication event in parasitoid wasps attacking Diptera

**DOI:** 10.1101/2024.05.24.595704

**Authors:** Benjamin Guinet, Jonathan Vogel, Ralph S. Peters, Jan Hrcek, Matthew L. Buffington, Julien Varaldi

## Abstract

Over the course of evolution, hymenopteran parasitoids have developed a close relationship with heritable viruses, sometimes even integrating viral genes into their chromosomes. For example, in *Drosophila* parasitoids belonging to the Leptopilina genus, 13 viral genes from the Filamentoviridae family have been integrated and domesticated to deliver immunosuppressive factors to host immune cells, thereby protecting parasitoid offspring from host immune responses. The present study aims to comprehensively characterise this domestication event in terms of the viral genes involved, the wasp diversity affected by this event, and its chronology. Our genomic analysis of 41 Cynipoidea wasps from six subfamilies revealed 18 viral genes that were endogenised during the early radiation of the Eucoilini+Trichoplastini clade around 75 million years ago. Wasps from this highly diverse clade develop not only from *Drosophila* but also from a variety of Schizophora. This event coincides with the radiation of Schizophora, a highly speciose Diptera clade, suggesting that viral domestication facilitated wasp diversification in response to host diversification. Additionally, at least one viral gene was replaced by another Filamentovirus gene in one of the species, highlighting the dynamic nature of viral endogenisation. This study highlights the impact of viral domestication on the diversification of parasitoid wasps.
