## Supplementary material for "Dating the origin of a viral domestication event in parasitoid wasps attacking Diptera": TableS3: TableS3_HHpred_HHmmer_Eucoilini_EVEs.xlsx

### Sheet: Hhpred and Hhmer on EVEs
Function/activity by similarity	Custer_name	ORF_name	Prot_name	Filamentous core	Eucoilini core	ID-HHpred	Name-HHpred	E-value-HHpred	Score_HHpred	ID-HMMER	Name-HMMER	E-value-HMMER	Bitscore-HMMER
transcription/RNA polymerase	Cluster115	LbFVorf107	Lef-4	+	+	NA	NA	NA	NA	A0A0U1ZIV8-F1	Lef-4	2.00E-117	404.5
	Cluster559	LbFV_orf038rc	Lef-5	+	+	6RUI_I	DNA-directed RNA polymerase I subunit RPA12; RNA Polymerase I	0.027	34.94	A0A1D3TG76-F1	Ribosome maturation factor RimM	1.2e-23	38.9
	Cluster1614	LbFVorf96	Lef-8	+	+	4QIW_B	DNA-directed RNA polymerase	9.1e-10	140.24	B9W484-F1	DNA-directed RNA polymerase	5.7e-240	810.2
	Cluster15	LbFVorf78	Lef-9	+	+	4QIW_A	DNA-directed RNA polymerase	2.00E-09	127.92	A0A4Y2I2C6-F1	DNA-directed RNA polymerase	8.1e-23	91.1
DNA replication/processing	Cluster59	LbFVorf68	Helicase	+	+	7BIL_A	PIF1 helicase	6.5e-10	118.77	A0A0L7QZN7-F1	ResIII domain-containing protein	1.4e-50	182.9
	Cluster126	LbFVorf58	DNApol	+	+	7KC0_A	DNA polymerase	4.8e-19	216.57	A0A6C0AHJ6-F1	DNA-directed DNA polymerasz	9.00E-45	85.2
	Cluster2683	LbFVorf92	Primase/helicase	+	+	7OM0_B	DNA primase; Helicase	4.1e-10	145.63	A0A0U1ZLA9-F1	Helicase	9.2e-263	886.4
	Cluster22	LbFVorf2	Integrase	+		1A0P_A	Recombinase	4.6e-10	93.03	NA	NA	NA	NA
JmjC Multigenic family	Cluster114	LbFVorf11/13	JmJC	+	+	6F5R_A	Lysine-specific demethylase 4D	8.1e-19	144.01	A0A6J1RRU0-F1	Zinc finger protein	7.7e-56	30.3
Lipid	Cluster1472	PcFV_scf2882_orf4	Mucin-like (lipid transport)			1AV1_A	Apolipoprotein A-I	0.0034	45.88	NA	NA	NA	NA
	Cluster440	LbFVorf60	LCAT (inflammation regulation)	+	+	4R1D_A	Lipase, Hydrolase	2.6e-13	139.08	A0A1F7HJ92-F1	AB hydrolase-1 domain-containing protein	1.6e-264	891.7
Host interaction	Cluster965	LbFVorf85	Ac81 (nucleocapsid envelopment)	+	+	NA	NA	NA	NA	A0A0U1ZKX8-F1	Ac81-like.1	7.9e-40	150
	Cluster45	LbFVorf106	OdV-E66 (ODV envelope component)	+	+	3VSN_A	Occlusion-derived virus envelope protein E66	6.2e-43	402.44	B9W4B3-F1	Putative envelope protein ODV-E66	5.4e-195	661
Structure/Capsid component, Phosphatase	Cluster38	LbFVorf19	38k	+		4XPZ_A	RNA polymerase II subunit A C-terminal domain phosphatase	2.1e-7	88.58	B9W486-F1	Putative 38K protein	1.1e-79	279.8
Unknown	Cluster1692	LbFVorf10	None			2K9H_A	Hantavirus, Glycoprotein, Zinc Finger	9.5e-7	54.68	NA	NA	NA	NA
	Cluster2164	LbFVorf105	None			6H3A_A	Transcription intermediary factor 1-beta	0.0026	43.81	A0A1A9UYJ1-F1	F-box domain	1.4e-50	185.5
Homology search for the 25 filamentous proteins endogenized in Cynipid wasps. A HHpred on PDB_mmCIF70_12_Aug and a HHmer on alphafold_uniprot_Aug_2022 databases were ran on all the cluster AA alignments (HHpred and HHmer column results have the -HHpred and -HHmer names respectively). These analyses were done using the MPI toolkits (Zimmermann et al.,2018).
